# Genetic identification and reiterated captures suggests that the *Astyanax mexicanus* El Pachón cavefish population is closed and declining

**DOI:** 10.1101/2022.12.01.518679

**Authors:** Laurent Legendre, Julie Rode, Isabelle Germon, Marie Pavie, Carla Quiviger, Maxime Policarpo, Julien Leclercq, Stéphane Père, Julien Fumey, Carole Hyacinthe, Patricia Ornelas-García, Luis Espinasa, Sylvie Rétaux, Didier Casane

## Abstract

The size of *Astyanax mexicanus* blind cavefish populations of North-East Mexico is a demographic parameter of great importance for investigating a variety of ecological, evolutionary and conservation issues. However, very few estimates have been obtained. For these mobile animals living in an environment difficult to explore as a whole, methods based on capture-mark-recapture are appropriate, but the feasibility of such approach and the interpretation of the results depend on several assumptions that must be carefully examined. Here, we provide evidence that minimally invasive genetic identification from captures at different time intervals can give insights on cavefish population size dynamics as well as other important demographic parameters of interest. We also provide tools to calibrate sampling and genotyping efforts necessary to reach a given level of precision. Our results suggest that the El Pachón cave population is currently very small, of an order of magnitude of a few hundreds of individuals, and is distributed in a relatively isolated area. The probable decline in population size in the El Pachón cave since the last census in 1971 raises serious conservation issues.
