## Supplementary material for "Genetic identification and reiterated captures suggests that the *Astyanax mexicanus* El Pachón cavefish population is closed and declining": Table S6_MLRelate_reliability

### Sheet: Feuil1
Reliability of ML Relate
	CF 2016	CF 2019	CF 2022	PPP 2016	AT 2016	CF Lab 2021
Global Accuracy	0.51	0.51	0.51	0.79	0.9	0.43
Accuracy of PO	0.69	39.3%	0.63	0.95	0.98	0.5
Accuracy of FS	0.46	51.2%	0.5	0.72	0.89	0.45
Accuracy of HS	0.19	74.8%	0.22	0.66	0.82	0.12
Accuracy of unrelated	0.68	29.2%	0.71	0.83	0.92	0.64
Incorrect :	Unrelated			PO			FS			HS
CF 2016	31.5%			30.7%			54.4%			81.3%
CF 2019	29.2%			39.3%			51.2%			74.8%
CF 2022	29.4%			37.0%			49.9%			78.3%
PPP 2016	0.17			5.3%			27.8%			34.3%
AT 2016	8.5%			1.6%			10.8%			18.1%
CF Lab 2021	35.9%			49.8%			55.5%			87.8%
are in fact:	PO	FS	HS	FS	HS	Un	PO	HS	Un	PO	FS	Un.
CF 2016	13.2%	0.06	12.3%	20.7%	5.9%	4.1%	35.5%	8.5%	10.4%	35.5%	15.3%	30.5%
CF 2019	8.9%	4.4%	15.9%	24.1%	10.4%	4.8%	32.8%	10.8%	7.6%	28.2%	13.5%	33.1%
CF 2022	10.0%	5.0%	14.4%	23.2%	8.8%	4.8%	32.1%	10.3%	7.5%	30.9%	15.1%	32.3%
PPP 2016	0.2%	0.5%	16.3%	5.2%	0.1%	0	13.2%	14.1%	0.5%	7.3%	10.8%	16.2%
AT 2016	0	0	8.5%	1.6%	0	0	2.8%	7.8%	0.2%	0.9%	8.6%	8.6%
CF Lab 2021	15.3%	11.0%	9.6%	29.9%	7.6%	12.3%	32.9%	6.4%	16.2%	32.8%	19.2%	35.8%
