## Supplementary material for "Genetic identification and reiterated captures suggests that the *Astyanax mexicanus* El Pachón cavefish population is closed and declining": Table S3_allelic_frequencies_surface_fish

### Sheet: Feuil1
Allele frequencies and expected heterozygosity
PPP 2016
	Hc5		Ib1		Vf3		a8g5		Xa3		wf6		A13e5		Lb9		A2A7
Allele size and frequency	154	0.25	305	0.5	207	0.166667	160	0.333333	198	0.0833333	281	0.333333	242	0.0833333	213	0.5	112	0.0833333
	158	0.333333	311	0.416667	209	0.75	162	0.166667	200	0.333333	283	0.0833333	246	0.75	215	0.0833333	122	0.0833333
	160	0.0833333	315	0.0833333	213	0.0833333	168	0.25	202	0.166667	289	0.25	252	0.0833333	223	0.0833333	124	0.666667
	162	0.25					170	0.0833333	208	0.333333	291	0.333333	254	0.0833333	229	0.0833333	142	0.166667
	168	0.0833333					174	0.166667	212	0.0833333					259	0.166667
															271	0.0833333
He	0.75		0.569444		0.402778		0.763889		0.736111		0.708333		0.416667		0.694444		0.513889
	vc10		A13f8		A6f1		a6h6		A14d8		a4g11		Wd11		Wc12		A5f9
Allele size and frequency	228	0.0833333	115	0.166667	257	0.166667	111	0.0833333	121	0.25	167	0.416667	166	0.0833333	169	0.166667	194	0.0833333
	232	0.0833333	123	0.5	265	0.333333	113	0.416667	123	0.166667	169	0.25	176	0.25	173	0.25	198	0.25
	242	0.166667	125	0.166667	267	0.166667	115	0.25	131	0.0833333	171	0.25	178	0.0833333	177	0.25	200	0.25
	246	0.666667	129	0.0833333	269	0.25	125	0.0833333	135	0.5	183	0.0833333	182	0.0833333	193	0.333333	204	0.416667
			143	0.0833333	271	0.0833333	131	0.0833333					184	0.25
							139	0.0833333					192	0.0833333
													204	0.166667
He	0.513889		0.680556		0.763889		0.736111		0.652778		0.694444		0.819444		0.736111		0.694444
AT 2016
	Hc5		Ib1		Vf3		a8g5		Xa3		wf6		A13e5		Lb9		A2A7
Allele size and frequency	154	0.0441176	303	0.0147059	201	0.0735294	150	0.117647	198	0.367647	273	0.0294118	242	0.205882	213	0.323529	108	0.0588235
	156	0.25	305	0.205882	205	0.0441176	160	0.0147059	200	0.0735294	277	0.0735294	244	0.0147059	215	0.25	110	0.0735294
	158	0.0882353	307	0.0735294	207	0.161765	162	0.0588235	202	0.0441176	281	0.0735294	246	0.397059	223	0.161765	112	0.191176
	160	0.0294118	309	0.161765	209	0.485294	164	0.0588235	204	0.0147059	282	0.0147059	248	0.0588235	227	0.102941	114	0.0147059
	162	0.0147059	311	0.367647	211	0.102941	166	0.0882353	206	0.161765	283	0.147059	250	0.0147059	229	0.102941	116	0.0735294
	164	0.102941	313	0.0735294	213	0.117647	168	0.0882353	208	0.235294	285	0.0441176	252	0.0147059	233	0.0588235	118	0.0882353
	166	0.0735294	317	0.0588235	215	0.0147059	170	0.0882353	210	0.0735294	287	0.0294118	254	0.0882353			120	0.117647
	168	0.235294	319	0.0147059			172	0.191176	212	0.0294118	289	0.147059	256	0.0294118			122	0.0147059
	170	0.0735294	329	0.0294118			174	0.176471			291	0.161765	258	0.0588235			124	0.0294118
	172	0.0588235					176	0.102941			293	0.0882353	262	0.0441176			126	0.0147059
	174	0.0147059					178	0.0147059			295	0.117647	264	0.0588235			128	0.0294118
	178	0.0147059									297	0.0735294	272	0.0147059			130	0.0147059
																	134	0.0147059
																	138	0.0147059
																	140	0.0735294
																	142	0.0147059
																	144	0.0294118
																	148	0.0441176
																	150	0.0441176
																	156	0.0147059
																	164	0.0147059
																	172	0.0147059
He	0.846021		0.780709		0.706315		0.877163		0.769464		0.888841		0.778114		0.782007		0.913495
	vc10		A13f8		A6f1		a6h6		A14d8		a4g11		Wd11		Wc12		A5f9
Allele size and frequency	228	0.0441176	107	0.0147059	257	0.0147059	103	0.0147059	115	0.0147059	161	0.0294118	154	0.0147059	171	0.102941	194	0.0882353
	232	0.0147059	109	0.0294118	265	0.0588235	105	0.0588235	121	0.397059	167	0.0882353	166	0.0588235	173	0.132353	196	0.0882353
	234	0.0735294	113	0.0588235	267	0.323529	107	0.0147059	123	0.0882353	169	0.0588235	170	0.132353	177	0.411765	198	0.382353
	236	0.0294118	115	0.102941	269	0.411765	111	0.147059	125	0.117647	171	0.485294	172	0.0294118	179	0.0441176	200	0.117647
	238	0.0294118	117	0.0147059	271	0.147059	113	0.0588235	127	0.0588235	173	0.294118	174	0.0441176	193	0.308824	204	0.25
	240	0.147059	119	0.0441176	273	0.0441176	115	0.352941	129	0.0147059	177	0.0294118	176	0.102941			206	0.0588235
	242	0.323529	121	0.176471			121	0.0147059	131	0.0882353	179	0.0147059	178	0.0294118			207	0.0147059
	244	0.0441176	123	0.0441176			123	0.0294118	133	0.0735294			180	0.132353
	246	0.294118	125	0.0882353			125	0.0441176	135	0.0735294			182	0.0294118
			127	0.0294118			127	0.0882353	137	0.0294118			184	0.102941
			129	0.102941			129	0.0294118	143	0.0147059			186	0.0735294
			131	0.0147059			131	0.0882353	145	0.0147059			188	0.0147059
			133	0.0588235			135	0.0441176	147	0.0147059			190	0.0147059
			137	0.0294118			139	0.0147059					192	0.102941
			139	0.0441176									194	0.0147059
			147	0.0588235									196	0.0294118
			149	0.0735294									200	0.0441176
			161	0.0147059									202	0.0294118
He	0.775952		0.914792		0.698529		0.824827		0.796713		0.664792		0.915225		0.705017		0.758218
