## Supplementary material for "Genetic identification and reiterated captures suggests that the *Astyanax mexicanus* El Pachón cavefish population is closed and declining": Table S2_Genotypes

### Sheet: Genotypes
Population	Sample	date	Hc5	Ib1	Vf3	A8g5	Xa3	Wf6	A13e5	Lb9	A2a7	Vc10	A13f8	A6f1	A6h6	A14d8	A4g11	Wd11	Wc12	A5f9
CF Laboratory	CF1	2018	154	313	215	168	202	289	254	213	108	248	125	271	103	129	165	176	185	198
CF Laboratory	CF1	2018	154	313	215	168	202	289	254	213	114	248	125	271	103	129	165	186	185	198
CF Laboratory	CF3	2018	154	313	215	168	202	289	254	225	108	248	125	271	103	129	165	176	185	198
CF Laboratory	CF3	2018	154	313	215	168	208	289	254	225	114	248	125	271	103	129	165	186	185	198
CF Laboratory	CF4	2018	154	311	215	168	202	289	254	213	108	248	125	271	103	129	165	186	185	198
CF Laboratory	CF4	2018	154	313	215	168	208	289	254	225	108	248	125	271	103	129	165	188	185	198
CF Laboratory	Set1-Swab1	2021	154	313	215	168	202	289	254	213	108	248	125	271	103	129	165	186	185	198
CF Laboratory	Set1-Swab1	2021	154	313	215	168	202	289	254	225	114	248	125	271	103	129	165	186	185	198
CF Laboratory	Set1-Swab2	2021	154	313	215	168	202	289	254	225	108	248	125	271	103	129	165	176	185	198
CF Laboratory	Set1-Swab2	2021	154	313	215	168	208	289	254	225	108	248	125	271	103	129	165	186	185	198
CF Laboratory	Set2-Swab6	2021	154	313	215	168	202	289	254	225	114	248	125	265	103	129	165	186	185	198
CF Laboratory	Set2-Swab6	2021	154	313	215	168	202	289	254	225	124	248	125	271	103	129	165	186	185	198
CF Laboratory	Set3-Swab1	2021	154	313	215	168	202	289	254	213	108	248	125	271	103	129	165	176	185	198
CF Laboratory	Set3-Swab1	2021	154	313	215	168	202	289	254	225	108	248	125	271	103	129	165	186	185	198
CF Laboratory	Set3-Swab2	2021	154	313	215	168	202	289	254	213	108	248	125	271	103	129	165	176	185	198
CF Laboratory	Set3-Swab2	2021	154	313	215	168	202	289	254	225	108	248	125	271	103	129	165	186	185	198
CF Laboratory	Set3-Swab3	2021	154	313	215	168	202	289	254	225	114	248	125	271	103	129	165	186	185	198
CF Laboratory	Set3-Swab3	2021	154	313	215	168	202	289	254	225	124	248	125	271	103	129	165	186	185	198
CF Laboratory	Set3-Swab4	2021	154	313	215	168	202	289	254	213	114	248	125	265	103	129	165	186	185	198
CF Laboratory	Set3-Swab4	2021	154	313	215	168	208	289	254	225	124	248	125	271	103	129	165	186	185	198
CF Laboratory	Set3-Swab5	2021	154	313	215	168	202	289	254	213	108	248	125	265	103	129	165	186	185	198
CF Laboratory	Set3-Swab5	2021	154	313	215	168	202	289	254	225	114	248	125	271	103	129	165	186	185	198
CF Laboratory	Set3-Swab6	2021	154	313	215	168	202	289	254	213	108	248	125	271	103	129	165	186	185	198
CF Laboratory	Set3-Swab6	2021	154	313	215	168	202	289	254	225	114	248	125	271	103	129	165	186	185	198
CF Laboratory	Set3-Swab7	2021	154	313	215	168	202	289	254	213	108	248	125	265	103	129	165	176	185	198
CF Laboratory	Set3-Swab7	2021	154	313	215	168	202	289	254	225	114	248	125	271	103	129	165	186	185	198
CF Laboratory	Set3-Swab8	2021	154	311	215	168	202	289	254	213	108	248	125	265	103	129	165	186	185	198
CF Laboratory	Set3-Swab8	2021	154	311	215	168	208	289	254	225	124	248	125	271	103	129	165	186	185	198
CF Laboratory	Set3-Swab9	2021	154	313	215	168	202	289	254	225	108	248	125	271	103	129	165	162	185	198
CF Laboratory	Set3-Swab9	2021	154	313	215	168	202	289	254	225	108	248	125	271	103	129	165	186	185	198
CF Laboratory	Set3-Swab10	2021	154	313	215	168	202	289	254	225	108	248	125	271	103	129	165	186	185	198
CF Laboratory	Set3-Swab10	2021	154	313	215	168	208	289	254	225	124	248	125	271	103	129	165	186	185	198
CF Pachon	PCF1-A1	2016	154	313	215	160	202	289	254	225	108	248	125	271	103	129	165	162	185	198
CF Pachon	PCF1-A1	2016	154	313	215	168	208	289	254	225	114	248	125	271	103	129	165	176	185	198
CF Pachon	PCF1-B1	2016	154	311	215	168	202	289	254	225	112	248	125	271	103	129	165	166	185	198
CF Pachon	PCF1-B1	2016	154	313	215	168	202	289	254	225	124	248	125	271	115	129	165	176	185	198
CF Pachon	PCF1-C1	2016	154	313	215	160	202	289	254	225	112	248	125	265	103	129	165	162	185	198
CF Pachon	PCF1-C1	2016	154	313	215	168	202	289	254	225	114	248	125	271	103	129	165	166	185	198
CF Pachon	PCF1-D1	2016	154	305	215	168	202	289	254	225	112	248	125	271	103	129	165	162	185	198
CF Pachon	PCF1-D1	2016	154	313	215	168	202	289	254	225	112	248	125	271	103	129	165	176	185	198
CF Pachon	PCF1-E1	2016	154	313	215	168	202	289	246	225	108	246	125	265	103	129	165	166	185	198
CF Pachon	PCF1-E1	2016	154	313	215	168	206	289	254	225	114	248	125	271	103	129	165	176	185	200
CF Pachon	PCF1-F1	2016	154	313	215	160	202	289	254	225	112	248	125	271	103	129	165	172	173	198
CF Pachon	PCF1-F1	2016	172	313	215	168	202	289	254	225	114	248	125	271	103	129	165	186	185	198
CF Pachon	PCF1-G1	2016	154	313	215	160	202	289	254	225	108	248	125	271	103	129	165	186	185	198
CF Pachon	PCF1-G1	2016	154	313	215	168	202	289	254	225	112	248	125	271	103	129	165	186	185	198
CF Pachon	PCF1-H1	2016	154	313	215	160	202	289	254	225	108	248	121	265	103	129	165	176	185	198
CF Pachon	PCF1-H1	2016	154	313	215	168	208	289	254	225	114	248	125	271	103	129	165	176	185	198
CF Pachon	PCF1-A2	2016	154	313	215	160	202	289	254	225	108	248	125	271	103	129	165	172	185	198
CF Pachon	PCF1-A2	2016	154	313	215	160	202	289	254	225	114	248	125	271	103	129	165	186	185	198
CF Pachon	PCF1-B2	2016	154	313	215	160	208	289	254	225	108	248	125	265	103	129	165	162	185	198
CF Pachon	PCF1-B2	2016	154	313	215	168	208	289	254	225	108	248	125	271	103	129	165	186	185	198
CF Pachon	PCF1-C2	2016	154	313	215	168	202	289	254	225	114	248	125	265	103	129	165	162	185	198
CF Pachon	PCF1-C2	2016	154	313	215	168	208	289	254	225	114	248	125	271	103	129	165	186	185	198
CF Pachon	PCF1-D2	2016	154	305	215	160	202	289	254	225	112	248	125	265	103	129	165	186	185	198
CF Pachon	PCF1-D2	2016	154	313	215	168	202	289	254	225	114	248	125	271	103	129	165	186	185	198
CF Pachon	PCF1-E2	2016	154	305	215	160	202	289	254	225	112	248	125	265	103	129	165	162	185	198
CF Pachon	PCF1-E2	2016	154	313	215	160	202	289	254	225	112	248	125	265	103	129	165	186	185	198
CF Pachon	PCF1-F2	2016	154	313	215	160	202	289	254	225	114	248	125	265	103	129	165	166	185	198
CF Pachon	PCF1-F2	2016	154	313	215	160	202	289	254	225	124	248	125	271	103	129	165	166	185	198
CF Pachon	PCF1-G2	2016	154	313	215	160	202	289	254	225	112	248	121	265	103	129	165	166	185	198
CF Pachon	PCF1-G2	2016	154	313	215	160	202	289	254	225	112	248	125	265	103	129	165	176	185	198
CF Pachon	PCF1-H2	2016	154	313	215	168	202	289	254	225	112	248	125	271	103	129	165	172	185	198
CF Pachon	PCF1-H2	2016	154	313	215	168	208	289	254	225	114	248	125	271	103	129	165	186	185	198
CF Pachon	PCF1-A3	2016	154	313	215	168	202	289	254	225	112	248	125	265	103	129	165	176	185	198
CF Pachon	PCF1-A3	2016	154	313	215	168	208	289	254	225	114	248	125	265	103	129	165	188	185	198
CF Pachon	PCF1-B3	2016	154	305	215	160	202	289	254	225	112	248	125	265	103	129	165	166	185	198
CF Pachon	PCF1-B3	2016	154	313	215	168	208	289	254	225	114	248	125	265	103	129	165	186	185	198
CF Pachon	PCF1-C3	2016	154	313	215	160	202	289	254	225	108	248	125	265	103	129	165	176	185	198
CF Pachon	PCF1-C3	2016	154	313	215	168	208	289	254	225	108	248	125	271	103	129	165	186	185	198
CF Pachon	PCF1-D3	2016
CF Pachon	PCF1-D3	2016
CF Pachon	19-Pa01	2019	154	313	215	160	202	289	254	225	114	248	125	271	103	129	165	166	185	198
CF Pachon	19-Pa01	2019	154	313	215	160	208	289	254	225	114	248	125	271	103	129	165	186	185	198
CF Pachon	19-Pa02	2019	154	305	215	160	202	289	254	225	114	248	125	265	103	129	165	166	185	198
CF Pachon	19-Pa02	2019	154	313	215	160	202	289	254	225	114	248	125	271	103	129	171	166	185	198
CF Pachon	19-Pa03	2019	154	313	215	160	202	289	254	213	114	248	125	265	103	129	165	166	185	198
CF Pachon	19-Pa03	2019	154	313	215	168	208	289	254	225	114	248	125	271	103	129	165	166	185	198
CF Pachon	19-Pa04	2019	154	313	215	168	202	289	254	225	112	248	125	271	103	129	165	186	185	198
CF Pachon	19-Pa04	2019	154	313	215	168	202	289	254	225	124	248	135	271	103	129	165	186	185	198
CF Pachon	19-Pa05	2019	154	313	215	168	202	289	254	213	112	248	125	265	103	129	165	162	185	198
CF Pachon	19-Pa05	2019	154	313	215	168	208	289	254	225	112	248	125	271	103	129	165	166	185	198
CF Pachon	19-Pa06	2019	154	313	215	160	202	289	254	225	114	248	125	271	103	129	165	166	185	198
CF Pachon	19-Pa06	2019	154	313	215	168	208	289	254	225	114	248	125	271	103	129	165	186	185	198
CF Pachon	19-Pa07	2019	154	311	213	160	202	289	242	225	108	248	125	271	103	129	165	162	185	198
CF Pachon	19-Pa07	2019	154	313	215	160	202	289	254	225	112	248	125	271	103	129	165	176	185	200
CF Pachon	19-Pa08	2019	154	313	215	168	202	289	254	225	108	248	125	271	103	129	165	176	185	198
CF Pachon	19-Pa08	2019	154	313	215	168	208	289	254	225	114	248	127	271	103	129	165	186	185	198
CF Pachon	19-Pa09	2019	154	313	215	168	202	289	254	213	112	228	125	271	103	129	165	186	185	198
CF Pachon	19-Pa09	2019	154	313	215	168	202	289	254	225	114	248	125	271	103	129	165	200	185	200
CF Pachon	19-Pa10	2019	154	313	215	160	208	289	254	225	112	228	125	271	103	129	165	166	185	198
CF Pachon	19-Pa10	2019	154	313	215	168	208	289	254	225	114	248	127	271	103	129	165	166	185	198
CF Pachon	19-Pa11	2019	154	313	215	168	202	289	254	225	108	248	125	271	103	129	165	162	185	198
CF Pachon	19-Pa11	2019	154	313	215	168	208	289	254	225	112	248	125	271	103	129	165	176	185	198
CF Pachon	19-Pa12	2019	154	305	215	168	202	289	254	225	112	246	125	271	103	129	165	162	185	198
CF Pachon	19-Pa12	2019	154	313	215	168	206	289	254	225	114	248	135	271	103	129	171	186	185	198
CF Pachon	19-Pa13	2019	154	313	215	160	208	289	254	213	112	248	125	265	103	129	165	162	185	198
CF Pachon	19-Pa13	2019	154	313	215	168	208	289	254	225	112	248	125	271	103	129	171	186	185	200
CF Pachon	19-Pa14	2019	154	313	215	160	202	289	254	225	112	248	125	271	103	129	165	166	185	198
CF Pachon	19-Pa14	2019	154	313	215	160	202	289	254	225	124	248	125	271	103	129	165	186	185	198
CF Pachon	19-Pa15	2019	154	313	215	168	202	289	254	213	108	248	125	265	103	129	165	186	185	198
CF Pachon	19-Pa15	2019	154	313	215	168	202	289	254	225	114	248	135	271	115	129	165	186	185	198
CF Pachon	19-Pa16	2019	154	313	215	168	202	289	254	225	124	248	125	271	103	129	165	166	185	198
CF Pachon	19-Pa16	2019	154	313	215	168	202	289	254	225	124	248	125	271	103	129	165	186	185	198
CF Pachon	19-Pa17	2019	154	313	215	168	202	289	254	225	108	248	125	265	103	129	165	166	185	198
CF Pachon	19-Pa17	2019	154	313	215	168	202	289	254	225	108	248	125	271	103	129	165	176	185	198
CF Pachon	19-Pa18	2019	154	313	215	168	202	289	254	225	112	228	125	267	103	129	165	162	185	198
CF Pachon	19-Pa18	2019	154	313	215	168	202	295	254	225	114	248	125	271	103	129	171	166	185	198
CF Pachon	19-Pa19	2019	154	313	215	168	202	289	254	225	108	248	125	265	103	129	165	166	185	198
CF Pachon	19-Pa19	2019	154	313	215	168	202	289	254	225	108	248	125	271	103	129	165	186	185	198
CF Pachon	19-Pa20	2019	154	311	215	160	202	289	254	225	112	248	125	271	103	129	165	162	185	198
CF Pachon	19-Pa20	2019	154	313	215	168	202	289	254	225	124	248	125	271	103	129	165	186	185	198
CF Pachon	19-Pa21	2019	154	313	215	168	202	289	254	225	112	248	125	265	103	129	165	186	185	198
CF Pachon	19-Pa21	2019	154	313	215	168	202	289	254	225	114	248	125	271	103	129	165	186	185	198
CF Pachon	19-Pa22	2019	154	313	215	160	202	289	254	225	112	248	125	271	103	129	165	166	185	198
CF Pachon	19-Pa22	2019	154	313	215	168	208	289	254	225	114	248	127	271	103	129	165	176	185	198
CF Pachon	19-Pa23	2019	154	305	215	168	202	289	254	225	108	248	125	271	103	129	165	166	185	198
CF Pachon	19-Pa23	2019	154	313	215	168	202	289	254	225	114	248	125	271	103	129	165	186	185	198
CF Pachon	19-Pa24	2019	154	313	215	160	202	289	254	225	114	248	125	271	103	129	165	162	185	198
CF Pachon	19-Pa24	2019	154	313	215	160	202	289	254	225	124	248	125	271	103	129	165	186	185	198
CF Pachon	19-Pa25	2019	154	305	215	168	202	289	254	225	114	248	125	271	103	129	165	162	185	198
CF Pachon	19-Pa25	2019	172	313	215	168	202	289	254	225	114	248	125	271	103	129	165	188	185	198
CF Pachon	19-Pa26	2019	154	313	215	168	202	289	254	225	112	246	125	267	103	129	165	166	185	198
CF Pachon	19-Pa26	2019	154	313	215	168	206	295	254	225	114	246	125	267	103	129	165	166	185	198
CF Pachon	19-Pa27	2019	154	313	215	160	202	289	254	225	112	248	125	271	103	129	165	162	173	198
CF Pachon	19-Pa27	2019	154	313	215	168	202	289	254	225	124	248	125	271	103	129	165	186	185	198
CF Pachon	19-Pa28	2019	154	311	215	168	202	289	254	225	114	248	125	271	103	129	165	162	185	198
CF Pachon	19-Pa28	2019	154	313	215	168	202	289	254	225	124	248	127	271	103	129	165	166	185	198
CF Pachon	19-Pa29	2019	154	313	215	160	202	289	254	225	112	248	125	271	103	129	165	162	185	198
CF Pachon	19-Pa29	2019	154	313	215	168	202	289	254	225	114	248	125	271	103	129	165	186	185	198
CF Pachon	19-Pa30	2019	154	313	215	160	202	289	254	225	114	248	125	271	103	129	165	186	185	198
CF Pachon	19-Pa30	2019	154	313	215	168	202	289	254	225	114	248	125	271	103	129	165	186	185	198
CF Pachon	19-Pa31	2019	154	313	215	160	202	289	254	213	114	248	125	265	103	129	165	186	185	198
CF Pachon	19-Pa31	2019	154	313	215	168	202	289	254	225	114	248	125	271	103	129	165	186	185	198
CF Pachon	19-Pa32	2019	154	313	215	168	202	289	242	225	114	248	125	271	103	129	165	162	177	198
CF Pachon	19-Pa32	2019	154	313	215	168	202	289	254	225	114	248	125	271	103	129	165	186	185	198
CF Pachon	19-Pa33	2019	154	313	215	168	202	289	254	225	112	248	125	271	103	129	165	166	185	198
CF Pachon	19-Pa33	2019	154	313	215	168	202	289	254	225	112	248	135	271	103	129	165	176	185	198
CF Pachon	19-Pa34	2019	154	313	215	160	202	289	254	225	114	248	125	265	103	129	165	166	185	198
CF Pachon	19-Pa34	2019	154	313	215	168	202	289	254	225	114	248	125	271	103	129	165	166	185	198
CF Pachon	19-Pa35	2019	154	313	215	160	202	289	254	225	112	248	125	271	103	129	165	166	185	198
CF Pachon	19-Pa35	2019	154	313	215	168	202	289	254	225	112	248	125	271	103	129	165	186	185	198
CF Pachon	Pa1-R1	2022	154	305	215	168	202	289	254	225	112	246	125	271	103	129	165	162	185	198
CF Pachon	Pa1-R1	2022	154	313	215	168	206	289	254	225	114	248	135	271	103	129	171	186	185	198
CF Pachon	Pa1-R2	2022	154	313	215	160	202	289	254	225	114	248	125	271	103	129	165	166	185	198
CF Pachon	Pa1-R2	2022	154	313	215	160	208	289	254	225	114	248	125	271	103	129	165	166	185	198
CF Pachon	Pa1-R3	2022	154	313	215	168	202	289	254	225	112	248	125	271	103	129	165	166	185	198
CF Pachon	Pa1-R3	2022	154	313	215	168	208	289	254	225	114	248	125	271	103	129	165	176	185	198
CF Pachon	Pa1-L4	2022	154	313	215	168	202	289	254	225	114	248	125	271	103	129	165	176	185	198
CF Pachon	Pa1-L4	2022	154	313	215	168	208	289	254	225	124	248	125	271	103	129	165	186	185	198
CF Pachon	Pa1-R5	2022	154	313	215	168	202	289	254	225	114	248	125	265	103	129	165	166	185	198
CF Pachon	Pa1-R5	2022	154	313	215	168	202	289	254	225	114	248	125	271	103	129	165	186	185	198
CF Pachon	Pa1-R6	2022	154	311	213	160	202	289	242	225	108	248	125	271	103	129	165	166	185	198
CF Pachon	Pa1-R6	2022	154	313	215	160	202	289	254	225	108	248	125	271	103	129	165	176	185	198
CF Pachon	Pa1-R7	2022	154	313	215	168	202	289	254	213	112	248	125	271	103	129	165	166	185	198
CF Pachon	Pa1-R7	2022	154	313	215	168	202	289	254	225	124	248	125	271	103	129	165	186	185	198
CF Pachon	Pa1-R8	2022	154	313	215	168	208	289	254	225	114	248	125	271	103	129	165	162	185	198
CF Pachon	Pa1-R8	2022	154	313	215	168	208	289	254	225	114	248	125	271	103	129	165	162	185	198
CF Pachon	Pa1-R9	2022	154	313	215	160	202	289	254	225	108	248	125	271	103	129	165	162	185	198
CF Pachon	Pa1-R9	2022	172	313	215	168	208	289	254	225	112	248	135	271	103	129	165	176	185	198
CF Pachon	Pa1-R10	2022	154	313	215	160	202	289	254	225	112	248	125	265	103	129	165	176	185	198
CF Pachon	Pa1-R10	2022	154	313	215	168	202	289	254	225	112	248	125	271	103	129	165	186	185	198
CF Pachon	Pa1-R11	2022	154	313	215	168	202	289	254	213	112	248	125	265	103	129	165	166	185	198
CF Pachon	Pa1-R11	2022	154	313	215	168	208	289	254	225	112	248	125	271	103	129	165	186	185	198
CF Pachon	Pa1-R12	2022	154	313	215	168	202	289	254	225	112	248	125	265	103	129	165	162	185	198
CF Pachon	Pa1-R12	2022	154	313	215	168	202	289	254	225	114	248	125	271	103	129	165	186	185	198
CF Pachon	Pa1-R13	2022	154	305	215	168	202	289	254	225	112	248	121	271	103	129	165	176	185	198
CF Pachon	Pa1-R13	2022	154	313	215	168	202	289	254	225	112	248	125	271	103	129	165	176	185	198
CF Pachon	Pa1-R14	2022	154	305	215	168	202	289		225	112	248	125	271	103	129	165	176	185	198
CF Pachon	Pa1-R14	2022	154	313	215	168	202	289		225	114	248	125	271	103	129	165	200	185	198
CF Pachon	Pa1-R15	2022	154	313	215	160	202	289	254	225	114	248	125	271	103	129	165	162	185	198
CF Pachon	Pa1-R15	2022	154	313	215	160	202	289	254	225	124	248	125	271	103	129	165	186	185	198
CF Pachon	Pa1-R16	2022	154	313	215	168	202	289	254	225	112	248	125	271	103	129	165	166	185	198
CF Pachon	Pa1-R16	2022	154	313	215	168	202	289	254	225	114	248	125	271	103	129	165	186	185	198
CF Pachon	Pa1-R17	2022	154	313	215	160	208	289	254	225	108	248	125	271	103	129	165	176	185	198
CF Pachon	Pa1-R17	2022	154	313	215	168	208	289	254	225	114	248	125	271	103	129	165	186	185	198
CF Pachon	Pa1-R18	2022	154	305	215	160	202	289	254	225	114	248	125	271	103	129	165	162	173	198
CF Pachon	Pa1-R18	2022	154	313	215	168	208	289	254	225	124	248	125	271	103	129	165	186	185	198
CF Pachon	Pa1-R19	2022	154	313	215	168	202	289	254	225	108	248	125	265	103	129	165	176	185	198
CF Pachon	Pa1-R19	2022	154	313	215	168	202	289	254	225	112	248	125	271	103	129	165	186	185	198
CF Pachon	Pa1-R20	2022	154	313	215	168	202	289	254	225	112	248	125	271	103	129	165	166	173	198
CF Pachon	Pa1-R20	2022	154	313	215	168	202	289	254	225	124	248	125	271	103	129	165	186	185	198
CF Pachon	Pa1-R21	2022	154	313	215	168	208	289	254	225	112	246	125	265	103	129	165	166	185	198
CF Pachon	Pa1-R21	2022	154	313	215	168	208	289	254	225	114	248	127	265	103	129	165	176	185	198
CF Pachon	Pa1-R22	2022	154	305	215	160	202	289	254	225	112	248	125	271	103	129	165	176	185	198
CF Pachon	Pa1-R22	2022	154	313	215	160	202	289	254	225	114	248	125	271	103	129	165	186	185	198
CF Pachon	Pa1-R23	2022	154	313	215	160	202	289	254	225	112	246	125	265	103	129	165	166	185	198
CF Pachon	Pa1-R23	2022	154	313	215	168	202	289	254	225	114	248	125	271	103	129	165	166	185	198
CF Pachon	Pa1-R24	2022	154	313	215	160	202	289	246	225	112	228	125	267	103	129	165	176	185	198
CF Pachon	Pa1-R24	2022	154	313	215	168	208	295	254	225	124	248	125	271	103	129	165	186	185	198
CF Pachon	Pa1-R25	2022	154	313	215	160	202	289	254	225	112	248	125	271	103	129	165	162	185	198
CF Pachon	Pa1-R25	2022	154	313	215	168	208	289	254	225	114	248	125	271	103	129	165	186	185	198
CF Pachon	Pa1-R26	2022	154	313	215	160	202	289	254	213	108	248	125	271	103	129	165	166	185	198
CF Pachon	Pa1-R26	2022	154	313	215	160	208	289	254	225	114	248	125	271	103	129	165	186	185	198
CF Pachon	Pa1-R27	2022	154	313	215	160	202	289	254	225	114	248	125	265	103	129	165	176	185	198
CF Pachon	Pa1-R27	2022	154	313	215	168	208	289	254	225	114	248	125	271	115	129	165	186	185	198
CF Pachon	Pa1-R28	2022	154	313	215	168	202	289	254	225	114	248	125	265	103	129	165	166	185	198
CF Pachon	Pa1-R28	2022	154	313	215	168	208	289	254	225	114	248	125	271	103	129	165	186	185	198
CF Pachon	Pa1-R29	2022	154	313	215	168	202	289	254	225	108	248	125	265	103	129	165	186	185	198
CF Pachon	Pa1-R29	2022	154	313	215	168	202	289	254	225	114	248	125	271	103	129	165	186	185	198
CF Pachon	Pa1-R30	2022	154	305	215	160	202	289	254	225	114	248	125	265	103	129	165	166	185	198
CF Pachon	Pa1-R30	2022	154	313	215	168	208	289	254	225	114	248	125	271	103	129	165	186	185	198
CF Pachon	Pa2-R1	2022	154	313	215	160	202	289	254	225	112	248	125	265	103	129	165	176	185	198
CF Pachon	Pa2-R1	2022	154	313	215	168	202	289	254	225	112	248	125	271	103	129	165	186	185	198
CF Pachon	Pa2-R2	2022	154	313	215	168	202	289	254	225	108	248	125	271	103	129	165	162	185	198
CF Pachon	Pa2-R2	2022	154	313	215	168	208	289	254	225	112	248	125	271	103	129	165	166	185	198
CF Pachon	Pa2-R3	2022	154	305	215	160	202	289	242	225	108	248	125	271	103	129	165	166	185	198
CF Pachon	Pa2-R3	2022	154	313	215	160	202	289	254	225	114	248	125	271	103	129	165	176	185	198
CF Pachon	Pa2-R4	2022	154	313	215	168	208	289	254	225	112	248	125	265	103	129	165	162	185	198
CF Pachon	Pa2-R4	2022	154	313	215	176	208	289	254	225	114	248	125	271	103	129	165	166	185	198
CF Pachon	Pa2-L5	2022	154	313	215	168	202	289	254	225	112	248	125	271	103	129	165	162	185	198
CF Pachon	Pa2-L5	2022	154	313	215	168	208	289	254	225	112	248	125	271	103	129	165	186	185	198
CF Pachon	Pa2-R6	2022	154	305	215	160	202	289	254	225	112	228	125	265	103	129	165	166	185	198
CF Pachon	Pa2-R6	2022	154	313	215	168	202	289	254	225	112	248	125	271	115	129	171	186	185	198
CF Pachon	Pa2-R7	2022	154	313	215	168	202	289	254	225	112	248	125	271	103	129	165	200	185	198
CF Pachon	Pa2-R7	2022	154	313	215	168	202	289	254	225	114	248	125	271	103	129	165	200	185	198
CF Pachon	Pa2-R8	2022	154	313	215	168	202	289	254	225	108	228	125	265	103	129	165	162	185	198
CF Pachon	Pa2-R8	2022	154	313	215	168	202	289	254	225	114	248	125	265	103	129	165	186	185	198
CF Pachon	Pa2-R9	2022	154	305	215	160	202	289	254	225	112	248	125	265	103	129	165	166	185	198
CF Pachon	Pa2-R9	2022	154	313	215	168	208	289	254	225	112	248	125	271	103	129	165	186	185	198
CF Pachon	Pa2-R10	2022	154	305	215	160	208	289	254	225	112	248	125	265	103	129	165	162	173	198
CF Pachon	Pa2-R10	2022	172	313	215	168	208	289	254	225	114	248	125	271	103	129	165	186	185	198
CF Pachon	Pa2-R11	2022	154	313	215	160	202	289	252	225	106	248	125	265	103	129	165	186	185	198
CF Pachon	Pa2-R11	2022	154	313	215	168	208	289	252	225	112	248	125	271	103	129	165	186	185	198
CF Pachon	Pa2-R12	2022	154	313	215	160	202	289	254	225	114	248	125	265	103	129	165	186	173	198
CF Pachon	Pa2-R12	2022	154	313	215	168	208	289	254	225	124	248	125	271	103	129	165	186	185	198
CF Pachon	Pa2-R13	2022	154	313	215	168	202	289	254	225	108	248	125	265	103	129	165	166	185	198
CF Pachon	Pa2-R13	2022	154	313	215	168	202	289	254	225	108	248	125	265	103	129	165	186	185	198
CF Pachon	Pa2-R14	2022	154	313	215	168	202	289	254	225	114	248	125	271	103	129	165	166	185	198
CF Pachon	Pa2-R14	2022	154	313	215	168	202	289	254	225	114	248	125	271	103	129	165	186	185	198
CF Pachon	Pa2-R15	2022	154	313	215	160	202	289	254	225	108	248	125	265	103	129	165	176	185	198
CF Pachon	Pa2-R15	2022	154	313	215	176	208	289	256	225	114	248	125	271	103	129	165	186	185	198
CF Pachon	Pa2-R16	2022	154	313	215	160	202	289	254	225	114	248	125	271	103	129	165	166	185	198
CF Pachon	Pa2-R16	2022	154	313	215	168	208	289	254	225	114	248	125	271	103	129	165	166	185	198
CF Pachon	Pa2-R17	2022	154	313	215	168	202	289	254	225	108	248	125	265	103	129	165	186	185	198
CF Pachon	Pa2-R17	2022	154	313	215	168	202	289	254	225	114	248	125	271	103	129	165	186	185	198
CF Pachon	Pa2-R18	2022	154	313	215	168	202	289	254	213	114	248	125	265	103	129	165	166	185	198
CF Pachon	Pa2-R18	2022	154	313	215	168	202	289	254	225	114	248	125	271	103	129	165	186	185	198
CF Pachon	Pa2-R19	2022	154	313	215	168	202	289	254	225	108	248	125	271	103	129	165	162	185	198
CF Pachon	Pa2-R19	2022	154	313	215	168	208	289	254	225	114	248	125	271	103	129	165	186	185	198
CF Pachon	Pa2-R20	2022	154	311	215	160	202	289	254	225	108	248	125	271	103	129	165	162	185	198
CF Pachon	Pa2-R20	2022	154	313	215	160	208	289	254	225	108	248	125	271	103	129	165	186	185	198
CF Pachon	Pa2-R21	2022	154	305	215	160	202	289	242	225	114	248	125	271	103	129	165	162	177	198
CF Pachon	Pa2-R21	2022	154	313	215	168	208	289	254	225	114	248	125	271	103	129	165	162	185	198
CF Pachon	Pa2-R22	2022	154	313	215	168	202	289	254	225	112	248	125	265	103	129	165	176	185	198
CF Pachon	Pa2-R22	2022	154	313	215	168	202	289	254	225	112	248	125	271	103	129	165	176	185	198
CF Pachon	Pa2-R23	2022	154	313	215	168	202	289	254	225	112	248	125	265	103	129	165	186	173	198
CF Pachon	Pa2-R23	2022	154	313	215	168	202	289	254	225	114	248	125	271	103	129	165	186	185	198
CF Pachon	Pa2-R24	2022	154	313	215	160	202	289	254	225	112	248	125	271	103	129	165	162	185	198
CF Pachon	Pa2-R24	2022	154	313	215	168	208	289	254	225	114	248	125	271	103	129	165	186	185	198
CF Pachon	Pa2-R25	2022	154	313	215	168	202	289	254	213	108	248	125	265	103	129	165	186	185	198
CF Pachon	Pa2-R25	2022	154	313	215	168	202	289	254	225	114	248	135	271	115	129	165	186	185	198
CF Pachon	Pa2-R26	2022	154	313	215	168	202	289	254	225	112	248	125	265	103	129	165	162	185	198
CF Pachon	Pa2-R26	2022	154	313	215	168	208	289	254	225	112	248	125	271	103	129	165	166	185	200
CF Pachon	Pa2-R27	2022	154	313	215	160	202	289	254	225	112	248	125	271	103	129	165	166	185	198
CF Pachon	Pa2-R27	2022	154	313	215	168	202	289	254	225	114	248	125	271	103	129	165	186	185	198
CF Pachon	Pa2-R28	2022	154	313	215	168	202	289	254	213	112	248	125	271	103	129	165	162	185	198
CF Pachon	Pa2-R28	2022	154	313	215	168	202	289	254	225	124	248	125	271	103	129	165	186	185	200
CF Pachon	Pa2-R29	2022	154	305	215	160	202	289	254	225	112	248	125	271	103	129	165	162	173	198
CF Pachon	Pa2-R29	2022	154	313	215	160	208	289	254	225	112	248	125	271	103	129	165	186	185	198
SF Pozo Pachon Praxe	PSF2-C1	2016	154	311	209	160	200	283	242	259	112	242	115	257	111	123	167	182	169	198
SF Pozo Pachon Praxe	PSF2-C1	2016	154	311	209	162	208	289	254	271	142	246	115	269	113	131	171	184	173	204
SF Pozo Pachon Praxe	PSF2-D1	2016	162	305	209	168	198	281	246	213	124	228	123	265	131	121	167	166	177	204
SF Pozo Pachon Praxe	PSF2-D1	2016	162	315	209	168	202	289	246	259	124	242	125	265	139	121	171	176	193	204
SF Pozo Pachon Praxe	PSF2-E1	2016	158	305		168	208	281	246	213	110	246	115	267	115	125	167	176	177	198
SF Pozo Pachon Praxe	PSF2-E1	2016	168	311		176	212	281	254	215	124	246	123	271	125	135	167	192	193	198
SF Pozo Pachon Praxe	PSF2-F1	2016	154	305	209	160	200	281	246	213	124	246	123	257	113	121	169	176	173	194
SF Pozo Pachon Praxe	PSF2-F1	2016	168	311	213	170	208	291	252	215	142	246	123	269	115	135	183	192	193	198
SF Pozo Pachon Praxe	PSF2-G1	2016	160	305	207	160	208	291	246	213	124	232	123	267	113	135	169	178	169	200
SF Pozo Pachon Praxe	PSF2-G1	2016	162	311	209	174	208	291	246	229	124	246	143	267	115	135	169	204	177	204
SF Pozo Pachon Praxe	PSF2-H1	2016	154	311		160	202	277	246	213	112	246	123	257	111	121	173	184	169	194
SF Pozo Pachon Praxe	PSF2-H1	2016	154	311		174	206	283	246	229	124	246	143	269	115	145	183	184	177	204
SF Pozo Pachon Praxe	PSF2-A2	2016	158	305	207	160	200	281	246	213	124	246	123	269	113	135	167	176	177	198
SF Pozo Pachon Praxe	PSF2-A2	2016	158	311	209	162	200	289	246	223	124	246	129	271	125	135	171	184	193	204
SF Pozo Pachon Praxe	PSF2-B2	2016	158	305	209	168	202	281	246	213	122	246	123	265	113	123	167	184	173	200
SF Pozo Pachon Praxe	PSF2-B2	2016	158	305	209	174	212	291	246	213	124	246	125	265	115	135	167	204	193	200
SF Arroyo-Tampemole	PSF2-C5	2016	154	307	209	176	206	289	242	215	116	244	115	265	115	121	167	172	173	198
SF Arroyo-Tampemole	PSF2-C5	2016	168	309	209	176	210	293	246	223	134	246	121	267	131	133	167	190	173	204
SF Arroyo-Tampemole	PSF2-D5	2016	156	305	211	150	198	277	242	213	140	240	123	269	111	135	171	180	177	198
SF Arroyo-Tampemole	PSF2-D5	2016	172	309	213	174	198	283	246	213	140	246	129	269	115	131	171	186	193	204
SF Arroyo-Tampemole	PSF2-E5	2016	154	313	209	150	200	289	246	213	112	242	109	257	125	121	167	176	177	198
SF Arroyo-Tampemole	PSF2-E5	2016	164	317	209	170	208	297	248	227	128	246	129	271	131	125	171	186	177	198
SF Arroyo-Tampemole	PSF2-F5	2016	160	309	209	172	202	277	242	223	110	240	125	269	115	121	171	180	177	198
SF Arroyo-Tampemole	PSF2-F5	2016	168	311	209	174	208	287	264	229	150	242	161	269	115	121	171	202	177	198
SF Arroyo-Tampemole	PSF2-G5	2016	156	303	201	162	208	281	246	215	140	242	125	267	131	121	171	184	177	198
SF Arroyo-Tampemole	PSF2-G5	2016	168	305	207	162	208	295	246	227	148	242	131	267	135	121	173	186	177	204
SF Arroyo-Tampemole	PSF2-H5	2016	170	305	207	172	200	293	246	213	164	246	123	267	111	135	171	176	173	198
SF Arroyo-Tampemole	PSF2-H5	2016	170	311	209	172	208	293	262	229	172	246	123	267	139	145	171	194	177	204
SF Arroyo-Tampemole	PSF2-A6	2016	168	307	207	162	198	289	246	213	118	236	117	269	115	121	171	180	179	198
SF Arroyo-Tampemole	PSF2-A6	2016	168	313	209	164	200	289	246	213	144	244	129	271	115	127	171	184	193	204
SF Arroyo-Tampemole	PSF2-B6	2016	156	305	207	166	198	277	242	223	138	234	121	267	129	125	167	170	171	200
SF Arroyo-Tampemole	PSF2-B6	2016	166	329	207	176	208	283	264	227	148	246	121	271	131	133	173	174	177	204
SF Arroyo-Tampemole	PSF2-C6	2016	166	305	209	174	206	283	244	227	108	240	139	265	107	121	171	170	177	196
SF Arroyo-Tampemole	PSF2-C6	2016	168	319	211	174	210	283	258	229	118	246	147	267	115	135	171	174	177	206
SF Arroyo-Tampemole	PSF2-D6	2016	156	305	209	174	208	283	252	213	112	236	121	269	105	125	161	170	193	198
SF Arroyo-Tampemole	PSF2-D6	2016	158	311	213	174	208	285	254	215	112	242	121	271	115	137	173	170	193	198
SF Arroyo-Tampemole	PSF2-E6	2016	168	305	209	168	208	283	242	215	110	246	127	267	111	121	173	184	173	198
SF Arroyo-Tampemole	PSF2-E6	2016	172	307	211	168	208	291	254	227	112	246	133	269	125	121	177	200	177	204
SF Arroyo-Tampemole	PSF2-F6	2016	156	305	207	166	198	281	242	215	110	234	115	267	111	133	171	166	171	198
SF Arroyo-Tampemole	PSF2-F6	2016	172	307	209	166	206	283	246	223	112	246	149	267	115	137	171	196	177	204
SF Arroyo-Tampemole	PSF2-G6	2016	156	311	209	150	200	289	242	215	112	242	133	267	115	121	161	170	177	200
SF Arroyo-Tampemole	PSF2-G6	2016	158	317	209	150	208	297	258	223	120	242	149	267	115	133	173	192	177	200
SF Arroyo-Tampemole	PSF2-H6	2016	156	309	207	176	206	291	246	213	112	242	149	267	113	115	169	176	171	200
SF Arroyo-Tampemole	PSF2-H6	2016	156	311	209	176	206	297	246	233	130	246	149	271	129	127	173	180	193	204
SF Arroyo-Tampemole	PSF2-A7	2016	156	305	207	164	198	283	242	213	120	242	119	269	105	121	171	180	173	200
SF Arroyo-Tampemole	PSF2-A7	2016	158	311	209	166	200	289	254	213	124	242	119	271	113	131	171	202	177	204
SF Arroyo-Tampemole	PSF2-B7	2016	168	311	207	174	198	291	254	227	106	234		269	115	125	171	172	177	198
SF Arroyo-Tampemole	PSF2-B7	2016	170	319	209	174	202	295	254	271	112	246		269	115	127	171	174	177	198
SF Arroyo-Tampemole	PSF2-C7	2016	156	305	201	174	206	293	242	213	114	234	121	269	115	121	171	170	173	196
SF Arroyo-Tampemole	PSF2-C7	2016	168	309	209	174	212	295	254	213	142	246	129	271	135	135	171	184	193	204
SF Arroyo-Tampemole	PSF2-D7	2016	154	311	207	166	198	281	246	215	126	228	113	265	103	121	169	180	177	194
SF Arroyo-Tampemole	PSF2-D7	2016	164	311	213	170	198	289	246	215	140	242	147	269	125	123	169	196	193	194
SF Arroyo-Tampemole	PSF2-E7	2016	164	311	213	166	198	273	242	215	110	240	121	269	115	121	171	182	173	196
SF Arroyo-Tampemole	PSF2-E7	2016	168	311	215	172	206	291	242	215	118	242	125	269	121	125	173	192	193	204
SF Arroyo-Tampemole	PSF2-F7	2016	158	305	201	150	198	289	242	213	116	228	121	271	115	121	173	172	171	198
SF Arroyo-Tampemole	PSF2-F7	2016	168	311	213	170	206	291	254	233	116	238	137	273	127	143	173	182	177	198
SF Arroyo-Tampemole	PSF2-G7	2016	156	311	209	162	198	283	246	223	112	242	107	267	111	121	171	170	177	204
SF Arroyo-Tampemole	PSF2-G7	2016	168	313	209	172	210	291	246	227	116	246	125	269	115	127	171	192	193	207
SF Arroyo-Tampemole	PSF2-H7	2016	164	305	205	160	206	295	246	213	108	244	113	267	115	121	171	184	171	198
SF Arroyo-Tampemole	PSF2-H7	2016	174	311	213	164	208	295	246	213	140	246	115	269	115	127	173	192	193	198
SF Arroyo-Tampemole	PSF2-A8	2016	158	311	201	172	198	293	246	213	120	234	137	269	111	121	167	154	171	196
SF Arroyo-Tampemole	PSF2-A8	2016	164	329	209	172	206	297	254	215	150	246	149	269	127	125	171	176	177	198
SF Arroyo-Tampemole	PSF2-B8	2016	164	311	209	170	198	281	246	223	112	232	109	267	111	123	171	166	193	196
SF Arroyo-Tampemole	PSF2-B8	2016	168	311	209	176	198	285	246	223	112	242	121	269	111	125	171	176	193	200
SF Arroyo-Tampemole	PSF2-C8	2016	156	309	207	168	198	291	246	213	148	246	115	269	115	131	171	180	177	198
SF Arroyo-Tampemole	PSF2-C8	2016	166	311	211	172	208	295	262	215	156	246	115	273	115	133	179	180	193	204
SF Arroyo-Tampemole	PSF2-D8	2016	168	305	209	168	208	277	246	215	108	240	125	269	113	121	167	166	177	200
SF Arroyo-Tampemole	PSF2-D8	2016	170	317	213	172	210	291	248	215	120	242	147	269	131	125	169	170	179	206
SF Arroyo-Tampemole	PSF2-E8	2016	160	309	209	170	198	289	242	213	112	242	133	267	115	123	173	178	177	204
SF Arroyo-Tampemole	PSF2-E8	2016	166	311	211	172	212	289	248	213	120	242	147	269	115	123	173	180	193	206
SF Arroyo-Tampemole	PSF2-F8	2016	156	309	205	150	198	295	248	213	120	240	129	269	127	121	173	170	193	198
SF Arroyo-Tampemole	PSF2-F8	2016	166	311	209	174	206	295	250	223	150	240	129	271	127	131	173	176	193	198
SF Arroyo-Tampemole	PSF2-G8	2016	168	307	209	172	198	283	246	215	112	234	121	265	115	123	171	184	177	194
SF Arroyo-Tampemole	PSF2-G8	2016	170	317	209	172	198	293	262	233	118	246	121	267	135	131	173	192	179	194
SF Arroyo-Tampemole	PSF2-H8	2016	168	305	209	168	198	295	258	229	124	242	115	267	123	123	171	176	193	194
SF Arroyo-Tampemole	PSF2-H8	2016	168	309	211	168	208	297	272	229	128	246	119	267	123	135	171	188	193	194
SF Arroyo-Tampemole	PSF2-A9	2016	154	309		150	198	289	246	213	108	240	109	265	111	121	171	172	173	194
SF Arroyo-Tampemole	PSF2-A9	2016	168	311		174	200	293	254	223	138	246	109	269	131	121	171	188	177	198
SF Arroyo-Tampemole	PSF2-B9	2016	156	311	201	172	204	291	242	229	118	240	121	267	115	121	173	174	193	196
SF Arroyo-Tampemole	PSF2-B9	2016	164	313	209	178	210	291	258	229	120	242	133	267	127	129	173	184	193	198
SF Arroyo-Tampemole	PSF2-C9	2016	156	311	209	164	202	281	246	213	118	238	113	269	105	121	171	192	173	198
SF Arroyo-Tampemole	PSF2-C9	2016	156	311	211	174	202	285	264	223	122	240	113	271	111	121	173	192	173	204
SF Arroyo-Tampemole	PSF2-D9	2016	158	309	209	170	198	273	246	223	108	228	115	269	115	121	173	178	177	198
SF Arroyo-Tampemole	PSF2-D9	2016	172	309	209	176	198	287	256	233	110	242	127	269	131	131	173	200	177	204
SF Arroyo-Tampemole	PSF2-E9	2016	156	311	205	150	198	277	256	213	116	240	139	269	111	121	171	166	171	198
SF Arroyo-Tampemole	PSF2-E9	2016	162	313	209	174	208	291	264	215	120	246	139	269	113	125	177	200	177	200
SF Arroyo-Tampemole	PSF2-F9	2016	160	309	207	150	202	283							111	121	161	166	171	196
SF Arroyo-Tampemole	PSF2-F9	2016	168	311	211	178	204	293							131	121	173	178	177	198
SF Arroyo-Tampemole	PSF2-G9	2016	158	311	211	158	208	283							113	125	161	184	177	200
SF Arroyo-Tampemole	PSF2-G9	2016	164	311	213	166	212	291							125	149	171	186	177	200
SF Arroyo-Tampemole	PSF2-H9	2016	170	311	207	150	198	282	246	215	112	242	125	269	105	121	171	186	177	198
SF Arroyo-Tampemole	PSF2-H9	2016	178	311	213	174	198	291	246	227	144	242	129	273	127	147	171	186	193	206
