## Supplementary material for "Genetic identification and reiterated captures suggests that the *Astyanax mexicanus* El Pachón cavefish population is closed and declining": Table S1_primers_multiplexed_PCR

### Sheet: Feuil1
Locus	Primers		Marker
H-c5	F:	TGTGTGTCAATTCACCAGGG	VIC	Multiplex 1
	R:	GAGGGTAACAGACACACGGG
I-b1	F:	CATGACCAGAAGAAGCTCCG	6-FAM
	R:	ACTCTCCTCACCTTGATGGC
V-f3	F:	CTCACGAGTCAGCATTTCCC	NED
	R:	TCAACTTGCATAGACAGGGC
A8-g5	F:	TAACCCTGACCTGAACTGCC	6-FAM
	R:	CATCACAACCCATCCTAGCC
X-a3	F:	TTTTCAGGGTCCAGTAACGC	PET
	R:	CCAGACCATCAAGAAGACGG
W-f6	F:	CATAATGTAAAGTGCGGGGG	VIC
	R:	TCACCTCCTATTAGCTCACGC
A13-e5	F:	CGTCTTTTTAACAGCTTGCC	PET	Multiplex 2
	R:	CTCTGACAGGGCTCTTCCC
L-b9	F:	ACAACATCAGCAAGTTCCCC	VIC
	R:	ATGGCACTCGATTACAGCG
A2-a7	F:	TTAGCACTGAAGTGAAGGGG	PET
	R:	CTCAGTGGTGTGTGACTGCC
V-c10	F:	TTTCCAATATTGCCCAGCC	6-FAM
	R:	GACTGACCTCCCACAAGGG
A13-f8	F:	ATGGAGGACTCAACACACGG	NED
	R:	TATGAGAAGCAAGAACTGCC
A6-f1	F:	AGAAATGTCATGGAGAGCCG	NED
	R:	ATTTTTCCAGGGGATTTGGG
A6-h6	F:	TTTTCCAGTGCCAGAGTGTG	VIC	Multiplex 3
	R:	AAGAGGCGGTTCTCAACAAA
A14-d8	F:	TGGATGAGTTCTTCATGCCC	6-FAM
	R:	ACACACCACTGAAACCTCCC
A4-g11	F:	GTGTTCACAGGTATGTGGGG	NED
	R:	ACCTGACAGCAGAGAGAGCC
W-d11	F:	TACAGCAGAACAGACGAGGC	PET
	R:	CCTGACTGCTGAACACTCCC
W-c12	F:	TGAGAGCAGAAAGAGGAGCC	VIC
	R:	ACCCAAACACAGCCAAGCC
A5-f9	F:	CTGCTGCAAGACGTAAGGG	6-FAM
	R:	GCTGTTTAAGCAGTCATTAGGC
