## Supplementary material for "Genetic identification and reiterated captures suggests that the *Astyanax mexicanus* El Pachón cavefish population is closed and declining": Table S4_distrib_microsat_Pachon_in_Bradic_2012

### Sheet: Pachon
Locus								size																																				Sum
H-c5	Code	N	?	n	n_a	ne_a		150	154	168	172	174	176	178	180	182	184	186	188	190	192	194	196	198	200
Pachon	O1	45	8	82	5	2.13596		0.0121951			0.52439	0.439024								0.0121951	0.0121951																							1
l-b1	Code	N	?	n	n_a	ne_a		224	236	300	304	314	322	324	326	328	330	332	334	336	338	340
Pachon	O1	45	24	66	4	3.1611								0.121212	0.121212			0.378788	0.378788																									1
V-f3	Code	N	?	n	n_a	ne_a		202	206	208	210	212	214	216	218	220	222	224	226	228	230	232	234	236	238	242	244	246	248
Pachon	O1	45	6	84	3	2.06557														0.0238095	0.428571	0.547619																						1
A8-g5	Code	N	?	n	n_a	ne_a		166	168	170	172	174	178	180	182	184	186	188	190	192	194	196	198	200	202
Pachon	O1	45	6	84	10	3.68652			0.0119048				0.0119048	0.119048	0.0595238	0.0119048	0.309524	0.392857	0.047619		0.0238095	0.0119048																						1
X-a3	Code	N	?	n	n_a	ne_a		202	204	206	212	214	216	218	220	222	224	226	228	230	232	234	236	238
Pachon	O1	45	4	86	7	2.18946						0.0116279			0.127907	0.0116279	0.639535	0.0116279	0.0232558	0.174419																								1
W-f6	Code	N	?	n	n_a	ne_a		292	294	296	298	300	302	304	306	308	310	312	314	316	318	320	322	328
Pachon	O1	45	6	84	3	2.38863										0.380952	0.511905	0.107143																										1
A13-e5	Code	N	?	n	n_a	ne_a		220	222	224	228	230	250	252	254	262	264	266	268	270	272	274	276	278	280	282	284	286	288	290	294	296	298
Pachon	O1	45	22	68	2	2															0.5	0.5																						1
L-b9	Code	N	?	n	n_a	ne_a		184	186	194	198	202	204	206	208	216	218	232	234	236	238	240	242	246	248	250	252	254	256
Pachon	O1	45	16	74	15	8.5296		0.0135135	0.0540541	0.0135135				0.0675676	0.0810811				0.027027	0.121622	0.202703	0.0675676		0.0405405	0.189189	0.0405405	0.0405405	0.0135135	0.027027															1
A2-a7	Code	N	?	n	n_a	ne_a		102	112	114	116	118	120	122	124	126	128	130	132	134	136	138	140	142	144	146	148	150	152	154	156	158	160	162	164	166	168	170	172	174	176	178	180
Pachon	O1	45	6	84	6	3.36963								0.0119048	0.190476	0.0595238	0.333333	0.380952					0.0238095																					1
V-c10	Code	N	?	n	n_a	ne_a		250	252	254	256	258	260	262	264	266	272	276	302	304
Pachon	O1	45	16	74	6	2.2461						0.0540541	0.0135135	0.027027	0.162162	0.635135		0.108108																										1
A13-f8	Code	N	?	n	n_a	ne_a		104	108	118	122	124	126	128	130	132	134	136	138	140	142	144	146	148	150	152	154	156	158	160	162	164	166	168	170	172	174	176	178
Pachon	O1	45	2	88	2	1.99075														0.465909	0.534091																							1
A6-f1	Code	N	?	n	n_a	ne_a		248	250	254	256	258	260	262	264	266	268	270	272	274	276	282	284	286	288	290	292	294	296	298	300
Pachon	O1	45	10	80	6	2.74914					0.0375											0.1875		0.1375	0.55		0.0125	0.075																1
A6-h6	Code	N	?	n	n_a	ne_a		104	106	112	114	116	118	120	122	124	126	128	130	132	134	136	138	140	142	144	146	148	150	152	154	156	158	160	162	164	166
Pachon	O1	45	36	54	12	5.4403			0.0925926	0.0185185	0.111111		0.0185185	0.185185	0.111111	0.0555556		0.0185185	0.0185185	0.333333	0.0185185	0.0185185																						1
A14-d8	Code	N	?	n	n_a	ne_a		126	128	130	132	134	136	138	140	142	144	146	148	150	152	154	156	158	160	162	164	166	168	170
Pachon	O1	45	12	78	3	1.79681									0.166667	0.115385					0.717949																							1
A4-g11	Code	N	?	n	n_a	ne_a		174	178	180	182	184	186	188	190	192	194	196	198	200	202	204	206	208	210	216	220
Pachon	O1	45	4	86	5	1.81899					0.0232558	0.0465116		0.709302	0.0116279		0.209302																											1
W-d11	Code	N	?	n	n_a	ne_a		174	176	180	182	184	186	188	190	192	194	196	198	200	202	204	206	208	210	212	214	216	218
Pachon	O1	45	20	70	7	2.35351						0.1		0.0142857		0.185714	0.614286					0.0428571	0.0285714					0.0142857																1
W-c12	Code	N	?	n	n_a	ne_a		182	184	190	192	194	196	198	200	202	204	206	208	212	214	216	218	222	224	226	232	234
Pachon	O1	45	10	80	3	2.39342						0.1						0.4125	0.4875																									1
A5-f9	Code	N	?	n	n_a	ne_a		208	210	214	216	218	220	222	224	226	228	230	232	236	240	248	250	262
Pachon	O1	45	4	86	5	2.50372							0.44186	0.44186	0.0116279					0.0930233				0.0116279																				1
